# Elucidation and refinement of synthetic receptor mechanisms

**DOI:** 10.1101/2020.04.16.045039

**Authors:** Hailey I. Edelstein, Patrick S. Donahue, Joseph J. Muldoon, Anthony K. Kang, Taylor B. Dolberg, Lauren M. Battaglia, Everett R. Allchin, Mihe Hong, Joshua N. Leonard

## Abstract

Synthetic receptors are powerful tools for engineering mammalian cell-based devices. These biosensors enable cell-based therapies to perform complex tasks such as regulating therapeutic gene expression in response to sensing physiological cues. Although multiple synthetic receptor systems now exist, many aspects of receptor performance are poorly understood. In general, it would be useful to understand how receptor design choices influence performance characteristics. In this study, we examined the modular extracellular sensor architecture (MESA) and systematically evaluated previously unexamined design choices, yielding substantially improved receptors. A key finding that might extend to other receptor systems is that the choice of transmembrane domain (TMD) is important for generating high-performing receptors. To provide mechanistic insights, we adopted and employed a Förster resonance energy transfer (FRET)-based assay to elucidate how TMDs affect receptor complex formation and connected these observations to functional performance. To build further insight into these phenomena, we developed a library of new MESA receptors that sense an expanded set of ligands. Based upon these explorations, we conclude that TMDs affect signaling primarily by modulating intracellular domain geometry. Finally, to guide the design of future receptors, we propose general principles for linking design choices to biophysical mechanisms and performance characteristics.
