## Supplementary Data 3 for "Elucidation and refinement of synthetic receptor mechanisms"

### Sheet: Fig. 1
Figure 1b
Plasmid doses:
EBFP2 transfection control	200 ng
Reporter plasmid (EYFP)	200 ng
TC plasmid	100 ng
PC plasmid	100 ng
Plasmid numbers:
EBFP2: pPD193
Reporter: pPD463
TC: pPD460
PC: pPD210, pPD365, pJM002, pJM003, pJM004, pJM005, pJM006, pJM007, pJM008, pJM009, pJM010
Supplementary Figure 3a
Plasmid doses:
Renilla luciferase transfection control	200 ng
EBFP2 transfection control	100 ng
Reporter plasmid (Firefly luciferase)	100 ng
Reporter plasmid (EYFP)	100 ng
TC plasmid	100 ng
PC plasmid	100 ng
Plasmid numbers:
Renilla luciferase: pPD465
EBFP2: pPD193
Reporter (Firefly luciferase): pPD464
Reporter (EYFP): pPD463
TC: pPD460
PC: pPD210, pPD306, pPD307, pPD309, pPD310, pPD364
Supplementary Figure 3b
Plasmid doses:
Renilla luciferase transfection control	200 ng
EBFP2 transfection control	100 ng
Reporter plasmid (Firefly luciferase)	100 ng
Reporter plasmid (EYFP)	100 ng
TC plasmid	100 ng
PC plasmid	100 ng
Plasmid numbers:
Renilla luciferase: pPD465
EBFP2: pPD193
Reporter (Firefly luciferase): pPD464
Reporter (EYFP): pPD463
TC: pPD460, pPD461, pPD462
PC: pPD210, pPD306, pPD307, pPD309, pPD310, pPD364
Supplementary Figure 3c
Plasmid doses:
Renilla luciferase transfection control	200 ng
EBFP2 transfection control	100 ng
Reporter plasmid (Firefly luciferase)	100 ng
Reporter plasmid (EYFP)	100 ng
TC plasmid	100 ng
PC plasmid	100 ng
Plasmid numbers:
Renilla luciferase: pPD465
EBFP2: pPD193
Reporter (Firefly luciferase): pPD464
Reporter (EYFP): pPD463
TC: pPD460, pPD461, pPD462
PC: pPD210, pPD365, pPD316, pPD317, pPD319, pPD320
Supplementary Figure 4
Plasmid doses:
EBFP2 transfection control	200 ng
Reporter plasmid (EYFP)	200 ng
TC plasmid	25 ng
PC plasmid	21.9 ng
Plasmid numbers:
EBFP2: pPD193
Reporter: pPD463
TC: pPD810
PC: pPD801

### Sheet: S Fig. 5
Supplementary Figure 5a-b
Plasmid doses:
EBFP2 transfection control	200 ng
Reporter plasmid (EYFP)	200 ng
TC plasmid	25 to 100 ng
PC plasmid	2.5 to 100 ng
pcDNA	0 to 200 ng
Plasmid numbers:
EBFP2: pPD193
Reporter: pPD463
TC: pPD491, pPD761
PC: pPD441, pPD800
Experimental note: ND in Supplementary Figure 5, panel 5b is due to a decision to not evaluate lower doses of PC plasmid for the 1x-FLAG tag condition, based on previous experience with this construct.
Supplementary Figure 5c
Plasmid doses:
EBFP2 transfection control	800 ng
PC plasmid	100 ng
pcDNA	500 ng
Plasmid numbers:
EBFP2: pPD193
PC: pPD801, pHIE239, pPD1190, pPD1191
Supplementary Figure 5d
Plasmid doses:
EBFP2 transfection control	400 ng
MESA plasmid or pcDNA	400 ng
Plasmid numbers:
EBFP2: pPD193
MESA: pPD669, pPD670, pPD671, pPD672, pPD673, pPD754, pPD755, pPD756, pPD757, pPD758, pPD759, pPD761
Supplementary Figure 5e-f
Plasmid doses:
EBFP2 transfection control	200 ng
Reporter plasmid (EYFP)	200 ng
TC plasmid	25 ng
PC plasmid	25 ng
pcDNA	0 to 50 ng
Plasmid numbers:
EBFP2: pPD193
Reporter: pPD463
TC: pPD761
PC: pPD669, pPD671, pPD672, pPD673, pPD754, pPD755, pPD756, pPD757, pPD758, pPD759
Experimental note: ND in Supplementary Figure 5, panel e and f is due to a sample that was lost during the experiement.
Supplementary Figure 5g
Plasmid doses:
EBFP2 transfection control	200 ng
MESA Chain or pcDNA	1000 ng
Plasmid numbers:
EBFP2: pPD193
MESA Chain: pPD491, pPD441, pPD732, pPD734, pPD735, pPD731, pPD733, pPD736, pPD737, pPD738, pPD739

### Sheet: Fig. 2
Figure 2b, Supplementary Fig. 6d
Plasmid doses:
EBFP2	400 ng
3xFLAG-NanoLuc	0.2 ng
MESA plasmid or pcDNA	8.1 to 352.9 ng (See Supplementary Table 6)
pcDNA	2647 to 2991 ng
Plasmid numbers:
EBFP2: pPD193
3xFLAG-NanoLuc: pPD798
MESA plasmid: pPD801, pPD802, pPD802, pPD803, pPD804, pPD805, pPD806, pPD807, pPD808, pPD809, pPD810, pPD811, pPD812, pPD813, pPD814, pPD815, pPD816, pPD817, pPD818, pPD819, pPD832
Figure 2c
Plasmid doses:
EBFP2 transfection control	200 ng
Reporter plasmid (EYFP)	200 ng
TC plasmid	8.2 to 85.8 ng (see Supplementary Table 6)
PC plasmid	2.0 to 88.2 ng (see Supplementary Table 6)
pcDNA	0 to 126 ng
Plasmid numbers:
EBFP2: pPD193
Reporter: pPD463
TC: pPD810, pPD811, pPD812, pPD813, pPD814, pPD815, pPD816, pPD817, pPD818, pPD832
PC: pPD801, pPD802, pPD803, pPD804, pPD805, pPD806, pPD807, pPD808, pPD809, pPD819
Figure 2d
Plasmid doses:
EBFP2 transfection control	200 ng
Reporter plasmid (EYFP)	200 ng
TC plasmid	13.6 to 85.8 ng (see Supplementary Table 6)
PC plasmid	3.7 to 33.5 ng (see Supplementary Table 6)
pcDNA	80.7 to 182.7 ng
Plasmid numbers:
EBFP2: pPD193
Reporter: pPD463
TC: pPD810, pPD811, pPD812, pPD815, pPD832
PC: pPD801, pPD802, pPD803, pPD806, pPD819
Supplementary Figure 6a
Plasmid doses:
EBFP2	400 ng
3xFLAG-NanoLuc	1 ng
MESA plasmid or pcDNA	100 ng (See Supplementary Table 8)
pcDNA	1500 ng
Plasmid numbers:
EBFP2: pPD193
3xFLAG-NanoLuc: pPD798
MESA plasmid: pPD801, pPD802, pPD802, pPD803, pPD804, pPD805, pPD806, pPD807, pPD808, pPD809, pPD810, pPD811, pPD812, pPD813, pPD814, pPD815, pPD816, pPD817, pPD818, pPD819, pPD832
Supplementary Figure 6b
Plasmid doses:
EBFP2	400 ng
3xFLAG-NanoLuc	0.2 ng
MESA plasmid or pcDNA	4 to 3000 ng (See Supplementary Table 6)
pcDNA	0 to 2996 ng
Plasmid numbers:
EBFP2: pPD193
3xFLAG-NanoLuc: pPD798
MESA plasmid: pPD801, pPD802, pPD802, pPD803, pPD804, pPD805, pPD806, pPD807, pPD808, pPD809, pPD810, pPD811, pPD812, pPD813, pPD814, pPD815, pPD816, pPD817, pPD818, pPD819, pPD832
Supplementary Figure 6c
Plasmid doses:
EBFP2	400 ng
3xFLAG-NanoLuc	0.2 ng
MESA plasmid or pcDNA	6.6 to 845.5 ng (See Supplementary Table 6)
pcDNA	2155 to 2993 ng
Plasmid numbers:
EBFP2: pPD193
3xFLAG-NanoLuc: pPD798
MESA plasmid: pPD801, pPD802, pPD802, pPD803, pPD804, pPD805, pPD806, pPD807, pPD808, pPD809, pPD810, pPD811, pPD812, pPD813, pPD814, pPD815, pPD816, pPD817, pPD818, pPD819, pPD832
Supplementary Figure 7
Plasmid doses:
EBFP2	400 ng
MESA plasmid or pcDNA	40 to 1764 ng (See Supplementary Table 6)
pcDNA	0 to 1724 ng
Plasmid numbers:
EBFP2: pPD193
MESA plasmid: pPD801, pPD802, pPD803, pPD804, pPD805, pPD806, pPD807, pPD808, pPD809, pPD810, pPD811, pPD812, pPD813, pPD814, pPD815, pPD816, pPD817, pPD818, pPD819, pPD832
Supplementary Figure 8a-b
Plasmid doses:
EBFP2 transfection control	200 ng
Reporter plasmid (EYFP)	200 ng
TC plasmid	8.2 to 25 ng (See Supplemenary Table 6)
PC plasmid	2 to 33.5 ng (See Supplementary Table 6)
Plasmid numbers:
EBFP2: pPD193
Reporter: pPD463
TC: pPD810, pPD813, pPD814, pPD817, pPD818
PC: pPD801, pPD802, pPD803, pPD804, pPD805, pPD806, pPD808, pPD809, pPD819

### Sheet: Fig. 3
Figure 3b
Plasmid doses:
mIRFP670 transfection control	200 ng
mCerulean or mVenus or pcDNA	25 ng
pcDNA	175 ng
Plasmid numbers:
mIRFP670: pPD861
mCerulean: pHIE012
mVenus: pHIE019
Figure 3c-e, Supplementary Figure 10b-c
Plasmid doses:
mIRFP670 transfection control	200 ng
mCerulean and mVenus	25 ng each
mCerulean–mVenus fusion	25 ng
pcDNA	150–175 ng
Plasmid numbers:
mIRFP670: pPD861
mCerulean: pHIE012
mVenus: pHIE019
mCerulean–mVenus fusion: pHIE034
Supplementary Figure 10a
Plasmid doses:
mIRFP670 transfection control	200 ng
mCerulean- and/or mVenus-tagged chain	25 ng
pcDNA	275 ng
Plasmid numbers:
mIRFP670: pPD861
mCerulean-tagged chains: pHIE026, pHIE027, pHIE028
mVenus-tagged chains: pHIE023, pHIE024, pHIE025
mCerulean-mVenus-tagged chains: pHIE033, pHIE037, pHIE039
Supplementary Figure 11
Plasmid doses:
mCerulean	100 ng
mVenus	100 ng
mCerulean–mVenus fusion	100 ng
pcDNA	1000-1200 ng
Plasmid numbers:
mCerulean: pHIE012
mVenus: pHIE019
mCerulean–mVenus fusion: pHIE034

### Sheet: Fig. 4
Figure 4a-b, Supplementary Figure 12
Plasmid doses:
mIRFP670 transfection control	200 ng
mCerulean-tagged and mVenus-tagged chain	25 ng each
mCerulean-mVenus-tagged chain	25 ng
pcDNA	250–275 ng
Plasmid numbers:
mIRFP670: pPD861
mCerulean-tagged chains: pHIE026, pHIE027, pHIE028
mVenus-tagged chains: pHIE023, pHIE024, pHIE025
mCerulean-mVenus-tagged chains: pHIE033, pHIE037, pHIE039
Figure 4c, Supplementary Figure 13
Plasmid doses:
mIRFP670 transfection control	200 ng
mCerulean-tagged and mVenus-tagged chain	25 ng each
pcDNA	250–275 ng
Plasmid numbers:
mIRFP670: pPD861
mCerulean-tagged chains: pHIE020, pHIE021, pHIE022, pHIE026, pHIE027, pHIE028
mVenus-tagged chains: pHIE023, pHIE024, pHIE025, pHIE029, pHIE030, pHIE031
Supplementary Figure 14a
Plasmid doses:
mIRFP670 transfection control	200 ng
mCerulean-tagged chain	25 ng
pcDNA	275 ng
Plasmid numbers:
mIRFP670: pPD861
mCerulean-tagged chains: pHIE021, pHIE028
Supplementary Figure 14b
Plasmid doses:
mIRFP670 transfection control	200 ng
mCerulean-tagged and mVenus-tagged chain	25 ng each
pcDNA	250 ng
Plasmid numbers:
mIRFP670: pPD861
mCerulean-tagged chains: pHIE020, pHIE021, pHIE026, pHIE028
mVenus-tagged chains: pHIE023, pHIE024, pHIE029, pHIE031
Supplementary Figure 15a-c
Plasmid doses:
mCerulean-tagged and mVenus-tagged chain	100 ng each
mCerulean-mVenus-tagged chain	100 ng
pcDNA	1000-1200 ng
Plasmid numbers:
mCerulean-tagged chains: pHIE020, pHIE021, pHIE022
mVenus-tagged chains: pHIE029, pHIE030, pHIE031
mCerulean-mVenus-tagged chains: pHIE032, pHIE036, pHIE038
Figure 4d, Suplementary Figure 16a-b
Plasmid doses:
mIRFP670 transfection control	200 ng
mCerulean-tagged and mVenus-tagged chain	25 ng each
pcDNA	250–275 ng
Plasmid numbers:
mIRFP670: pPD861
mCerulean-tagged chains: pHIE020, pHIE021, pHIE026, pHIE028
mVenus-tagged chains: pHIE023, pHIE024, pHIE029, pHIE031
Supplementary Figure 17a-b
Plasmid doses:
mIRFP670 transfection control	200 ng
mVenus-tagged chains	25 ng each
pcDNA	350 ng
Plasmid numbers:
mIRFP670: pPD861
mVenus-tagged chains: pHIE023, pHIE024, pHIE025, pHIE029, pHIE030, pHIE031
Figure 4f, Supplementary Figure 18b
Plasmid doses:
mIRFP670 transfection control	200 ng
mCerulean-tagged and mVenus-tagged test chains	25 ng each
mVenus R96A-tagged cold chain or pcDNA	25 ng
pcDNA	250–300 ng
Plasmid numbers:
mIRFP670: pPD861
mCerulean-tagged chains: pHIE026, pHIE027, pHIE028
mVenus-tagged chains: pHIE029, pHIE030, pHIE031
mVenus R96A-tagged cold chains: pHIE222, pHIE223, pHIE224
Supplementary Figure 18a
Plasmid doses:
mCerulean and mVenus variants	50 ng
pcDNA	450 ng
Plasmid numbers:
mCerulean variants: pHIE012, pHIE221
mVenus variants: pHIE019, pHIE220

### Sheet: Fig. 5
Figure 5g
Plasmid doses:
EBFP2 transfection control	200 ng
Reporter plasmid (EYFP)	200 ng
TC plasmid	25 ng
PC plasmid	25 ng
pcDNA	0 to 80 ng
Plasmid numbers:
EBFP2: pPD193
Reporter: pPD463
TC: pPD810, pPD832, pPD833, pPD834, pPD835, pPD836, pPD837, pPD838, pPD839, pPD840, pPD841, pPD842, pPD843, pPD844
PC: pPD801, pPD819, pPD820, pPD821, pPD822, pPD823, pPD824, pPD825, pPD826, pPD827, pPD828, pPD829, pPD830, pPD831
Supplementary Figure 20a
Plasmid doses:
EBFP2	800 ng
MESA plasmid or pcDNA	100 ng
pcDNA	1100 ng
Plasmid numbers:
EBFP2: pPD193
MESA plasmid: pPD801, pPD819, pPD820, pPD821, pPD822, pPD823, pPD824, pPD825, pPD826, pPD827, pPD828, pPD829, pPD830, pPD831, pPD832, pPD833, pPD834, pPD835, pPD836, pPD837, pPD838, pPD839, pPD840, pPD841, pPD842, pPD843, pPD844
Supplementary Figure 20b
Plasmid doses:
EBFP2	800 ng
MESA plasmid or pcDNA	100 ng
pcDNA	1100 ng
Plasmid numbers:
EBFP2: pPD193
MESA plasmid: pPD810, pHIE239, pPD832, pHIE248, pPD844, pHIE260, pPD843, pHIE259, pPD842, pHIE258, pPD841, pHIE257, pPD840, pHIE256, pPD839, pHIE255, pPD838, pHIE254, pPD837, pHIE253, pPD836, pHIE252, pPD835, pHIE251, pPD834, pHIE250, pPD833, pHIE249

### Sheet: Fig. 6
Figure 6a, Supplementary Figure 27
Plasmid doses:
EBFP2 transfection control	200 ng
Reporter plasmid (EYFP)	200 ng
TC plasmid	25 ng
PC plasmid	25 ng
pcDNA	150 ng
Plasmid numbers:
EBFP2: pPD193
Reporter: pPD463
TC: pPD810, pPD811, pPD812, pPD815, pPD832
PC: pPD801, pPD802, pPD803, pPD806, pPD819
Figure 6b, Supplementary Figure 22a-b
Plasmid doses:
EBFP2 transfection control	200 ng
Reporter plasmid (EYFP)	200 ng
TC plasmid	20 ng
PC plasmid or pcDNA	10 ng
pcDNA	270-280 ng
Plasmid numbers:
EBFP2: pPD193
Reporter: pPD463
TC: pJM766, pJM798, pJM799, pJM800, pJM801
PC: pJM755, pJM794, pJM795, pJM796, pJM797
Supplementary Figure 21a-b
Plasmid doses:
EBFP2 transfection control	200 ng
Reporter plasmid (EYFP)	200 ng
TC plasmid	20 ng
PC plasmid or pcDNA	10 ng
pcDNA	270-280 ng
Plasmid numbers:
EBFP2: pPD193
Reporter: pPD463
TC: pJM760, pJM761, pJM762, pJM763, pJM764, pJM765, pJM766, pJM767
PC: pJM752, pJM753, pJM754, pJM755, pJM756, pJM757, pJM758, pJM759
Supplementary Figure 21c
Plasmid doses:
EBFP2 transfection control	200 ng
TC plasmid or PC plasmid or pcDNA	200 ng
pcDNA	600 ng
Plasmid numbers:
EBFP2: pJM501
TC: pJM760, pJM761, pJM762, pJM763, pJM764, pJM765, pJM766, pJM767, pPD815
PC: pJM752, pJM753, pJM754, pJM755, pJM756, pJM757, pJM758, pJM759, pPD806
Supplementary Figure 21d
Plasmid doses:
EBFP2 transfection control	400 ng
TC plasmid or PC plasmid or pcDNA	50 ng
pcDNA	1600 ng
Plasmid numbers:
EBFP2: pJM501
TC: pJM760, pJM761, pJM762, pJM763, pJM764, pJM765, pJM766, pJM767, pPD815
PC: pJM752, pJM753, pJM754, pJM755, pJM756, pJM757, pJM758, pJM759, pPD806
Supplementary Figure 22c
Plasmid doses:
EBFP2 transfection control	400 ng
TC plasmid or PC plasmid or pcDNA	100 ng
pcDNA	1500 ng
Plasmid numbers:
EBFP2: pPD193
TC: pJM766, pJM798, pJM799, pJM800, pJM801, pPD815
PC: pJM755, pJM794, pJM795, pJM796, pJM797, pPD806
Supplementary Figure 25
Plasmid doses:
EBFP2 transfection control	200 ng
TC plasmid or PC plasmid or pcDNA	200 ng
pcDNA	600 ng
Plasmid numbers:
EBFP2: pPD193
TC: pJM766, pJM798, pJM799, pJM800, pJM801, pJM788, pJM806, pJM807, pJM808, pJM809, pPD815
PC: pJM755, pJM794, pJM795, pJM796, pJM797, pJM774, pJM802, pJM803, pJM804, pJM805, pPD806
Supplementary Figure 26a
Plasmid doses:
EBFP2 transfection control	200 ng
Reporter plasmid (EYFP)	200 ng
TC plasmid	10–100 ng
PC plasmid	10–100 ng
pcDNA	100–290 ng
Plasmid numbers:
EBFP2: pPD193
Reporter: pPD463
TC: pJM798
PC: pJM755
Figure 6c, Supplementary Figure 24a-b
Plasmid doses:
EBFP2 transfection control	200 ng
Reporter plasmid (EYFP)	200 ng
TC plasmid	40 ng
PC plasmid or pcDNA	40 ng
pcDNA	220-260 ng
Plasmid numbers:
EBFP2: pPD193
Reporter: pPD463
TC: pJM788, pJM806, pJM807, pJM808, pJM809
PC: pJM774, pJM802, pJM803, pJM804, pJM805
Supplementary Figure 23a-b
Plasmid doses:
EBFP2 transfection control	200 ng
Reporter plasmid (EYFP)	200 ng
TC plasmid	40 ng
PC plasmid or pcDNA	40 ng
pcDNA	220-260 ng
Plasmid numbers:
EBFP2: pPD193
Reporter: pPD463
TC: pJM781, pJM782, pJM783, pJM784, pJM785, pJM786, pJM787, pJM788
PC: pJM773, pJM774, pJM775, pJM776, pJM777, pJM778, pJM779, pJM780
Supplementary Figure 23c
Plasmid doses:
EBFP2 transfection control	200 ng
TC plasmid or PC plasmid or pcDNA	200 ng
pcDNA	600 ng
Plasmid numbers:
EBFP2: pD193
TC: pJM781, pJM782, pJM783, pJM784, pJM785, pJM786, pJM787, pJM788, pPD815
PC: pJM773, pJM774, pJM775, pJM776, pJM777, pJM778, pJM779, pJM780, pPD806
Supplementary Figure 23d
Plasmid doses:
EBFP2 transfection control	400 ng
TC plasmid or PC plasmid or pcDNA	100 ng
pcDNA	1500 ng
Plasmid numbers:
EBFP2: pJM501
TC: pJM781, pJM782, pJM783, pJM784, pJM785, pJM786, pJM787, pJM788, pPD815
PC: pJM773, pJM774, pJM775, pJM776, pJM777, pJM778, pJM779, pJM780, pPD806
Supplementary Figure 24c
Plasmid doses:
EBFP2 transfection control	400 ng
TC plasmid or PC plasmid or pcDNA	100 ng
pcDNA	1500 ng
Plasmid numbers:
EBFP2: pPD193
TC: pJM788, pJM806, pJM807, pJM808, pJM809, pPD815
PC: pJM774, pJM802, pJM803, pJM804, pJM805, pPD806
Supplementary Figure 26b
Plasmid doses:
EBFP2 transfection control	200 ng
Reporter plasmid (EYFP)	200 ng
TC plasmid	10–100 ng
PC plasmid	10–100 ng
pcDNA	100–290 ng
Plasmid numbers:
EBFP2: pPD193
Reporter: pPD463
TC: pJM806
PC: pJM774
Figure 6d, Supplementary Figure 28a
Plasmid doses:
EBFP2 transfection control	200 ng
Reporter plasmid (dsRedExpress2)	200 ng
TC plasmid	25 ng
PC plasmid	25 ng
Secreted GFP or pcDNA	30 ng
pcDNA	70 ng
Plasmid numbers:
EBFP2: pPD193
Reporter: pLL1250
TC: pTD440, pTD446, pTD442, pTD444, pTD450
PC: pTD433, pTD439, pTD435, pTD437, pTD449
Secreted GFP: pLL1177
Supplementary Figure 28b
Plasmid doses:
EBFP2 transfection control	200 ng
Reporter plasmid (dsRedExpress2)	200 ng
TC plasmid	25 ng
PC plasmid	25 ng
Secreted GFP or pcDNA	30 ng
pcDNA	70 ng
Plasmid numbers:
EBFP2: pPD193
Reporter: pLL1250
TC: pTD432, pTD438, pTD434, pTD436, pTD448
PC: pTD441, pTD447, pTD443, pTD445, pTD451
Secreted GFP: pLL1177
Figure 6e, Supplementary Figure 29
Plasmid doses:
EBFP2 transfection control	200 ng
Reporter plasmid (EYFP)	200 ng
NTEVp plasmid	25 ng
CTEVp plasmid	25 ng
pcDNA	150 ng
Plasmid numbers:
EBFP2: pPD193
Reporter: pPD463
NTEVp: pTD828, pHIE194, pHIE196, pHIE198
CTEVp: pTD843, pHIE195, pHIE197, pHIE199
Figure 6f, Supplementary Figure 30a
Plasmid doses:
EBFP2 transfection control	200 ng
Reporter plasmid (dsRedExpress2)	200 ng
NTEVp plasmid	25 ng
CTEVp plasmid	25 ng
Secreted GFP plasmid or pcDNA	30 ng
pcDNA	70 ng
Plasmid numbers:
EBFP2: pPD193
Reporter: pLL1250
NTEVp: pTD929, pTD940, pTD944, pTD942
CTEVp: pTD930, pTD935, pTD939, pTD937
Secreted GFP: pLL1177
Supplementary Figure 30b
Plasmid doses:
EBFP2 transfection control	200 ng
Reporter plasmid (dsRedExpress2)	200 ng
NTEVp plasmid	25 ng
CTEVp plasmid	25 ng
Secreted GFP plasmid or pcDNA	30 ng
pcDNA	70 ng
Plasmid numbers:
EBFP2: pPD193
Reporter: pLL1250
NTEVp: pTD928, pTD934, pTD938, pTD936
CTEVp: pTD931, pTD941, pTD945, pTD943
Secreted GFP: pLL1177

### Sheet: Fig. 7
Figure 7a-b, Supplementary Figure 31a
Plasmid doses:
mIRFP670 transfection control	200 ng
mCerulean-tagged chain	25 ng (Chains that bind to rapamycin, gibberellin, abscisic acid), 100 ng (Chains that bind to VEGF)
mVenus-tagged chain	25 ng (Chains that bind to rapamycin, gibberellin, abscisic acid), 100 ng (Chains that bind to VEGF)
Secreted VEGF plasmid or pcDNA	50 ng
pcDNA	200 ng (Chains that bind to rapamycin, gibberellin, abscisic acid), 50 ng (Chains that bind to VEGF)
Plasmid numbers:
mIRFP670: pPD861
mCerulean-tagged chains: pHIE020, pHIE200, pHIE217, pHIE068, pHIE074
mVenus-tagged chains: pHIE029, pHIE203, pHIE210, pHIE071, pHIE077
Secreted VEGF: pTD795
